# Glucokinase links metabolism and lineage plasticity in neuroendocrine prostate cancer via interaction with AKT1

**DOI:** 10.64898/2026.01.06.697917

**Authors:** Kai Shen, Ruopeng Su, Yiyi Ji, Weiwei Zhang, Xinyu Liu, Xinyu Chai, Junyi Wang, Bo Liu, Ang Li, Haotian Wu, Tianxiang Wang, Xiang Zhou, Zhou Jiang, Helen He Zhu, Liang Dong, Yinjie Zhu, Baijun Dong, Jiahua Pan, Qi Wang, Wei Xue

**Author notes:** Corresponding author: Qi Wang, Department of Urology, Ren Ji Hospital, Shanghai Jiao Tong University School of Medicine, Shanghai 200120, China., Wei Xue, Department of Urology, Ren Ji Hospital, Shanghai Jiao Tong University School of Medicine, Shanghai200120. China. These authors contributed equally: Kai Shen, Ruopeng Su, and Yiyi Ji.

## Abstract

Cancer cells frequently rewire their metabolism to sustain growth and survival under stress. Despite the critical role of metabolic adaptation in tumorigenesis, how specific metabolic enzymes regulate lineage plasticity remains unclear. Here, through FDG-PET imaging and transcriptomic analyses, we reveal markedly elevated glucose uptake in neuroendocrine prostate cancer (NEPC) and identify glucokinase (GCK) as a MYCN-induced metabolic enzyme. Beyond its metabolic role, GCK is indispensable for maintaining the neuroendocrine lineage of prostate cancer cells by establishing a functional circuit with AKT1 through reciprocal regulation—AKT1 binds and phosphorylates GCK at S373, whereas GCK phosphorylates AKT1 at S473. Pharmacological disruption of this AKT1-GCK axis suppresses tumor growth in NEPC mouse models and patient-derived xenografts. Altogether, our findings uncover both the metabolic and noncanonical kinase functions of GCK and establish the AKT1-GCK axis as a key link between metabolic reprogramming and neuroendocrine lineage transition in prostate cancer.
