## Supplementary material for "Glucokinase links metabolism and lineage plasticity in neuroendocrine prostate cancer via interaction with AKT1": Table S1

### Sheet: Sheet1
Table S1 Clinical Characteristics of Patients
Characteristics	Adenocarcinoma	Neuroendocrine Prostate Cancer	P
No. patients, n	375	41
Age, average, y	69.58	68.24	0.319
SUVmax	6.19	8.65	0.007
T stage			0.001
T2, n	227	11
T3, n	109	8
T4, n	39	22
Lymph node metastases, n	142	32	0.001
Distance metastases, n	115	19	0.041
