## Supplementary material for "Glucokinase links metabolism and lineage plasticity in neuroendocrine prostate cancer via interaction with AKT1": Table S2

### Sheet: Sheet1
Table S2 Co-IP MS/MS
Protein	Gene names	Protein names	Protein IDs	Majority protein IDs	Fasta headers	Number of proteins	Peptides	Razor + unique peptides	Unique peptides	Sequence coverage [%]	Mol. weight [kDa]	Sequence length	Q-value	MS/MS count	Intensity Control	Intensity GCK-V5
C9JQD1	GCK	Phosphotransferase OS=Homo sapiens OX=9606 GN=GCK PE=1 SV=1	C9JQD1;A0A5F9ZGW4;P35557;A0A5F9ZHE0;A0A8C8PZE6;H7BXV0	C9JQD1;A0A5F9ZGW4;P35557;A0A5F9ZHE0;A0A8C8PZE6	Phosphotransferase OS=Homo sapiens OX=9606 GN=GCK PE=1 SV=1; Phosphotransferase OS=Homo sapiens OX=9606 GN=GCK PE=1 SV=1; Hexokinase-4 OS=Homo sapiens OX=9606 GN=GCK PE=1 SV=1; Phosphotransferase OS=Homo sapiens OX=9606 GN=GCK PE=1 SV=1; Phosphotransferas	6	18	18	18	48.4	50.136	448	0	28	0	380310000
Q13303	KCNAB2	Voltage-gated potassium channel subunit beta-2 OS=Homo sapiens OX=9606 GN=KCNAB2 PE=1 SV=2	Q13303;A0A590UJB6;A0A5F9UN28;A0A590UJJ4;Q5TG81;A0A590UJB8;K7EIR5;B7Z8E5;F8W6W4;A0A087X1P8;K7EKU4;A0A590UJU4;A0A590UJ35;Q5TG84;A0A590UJU1;A0A590UJY1;A0A590UK89;Q5TG78;A0A590UJV4;Q14722	Q13303;A0A590UJB6;A0A5F9UN28;A0A590UJJ4	Voltage-gated potassium channel subunit beta-2 OS=Homo sapiens OX=9606 GN=KCNAB2 PE=1 SV=2; Voltage-gated potassium channel subunit beta-2 OS=Homo sapiens OX=9606 GN=KCNAB2 PE=1 SV=1; Voltage-gated potassium channel subunit beta-2 OS=Homo sapiens OX=9606	20	8	8	8	35.4	41	367	0	14	0	47302000
B8ZZQ6	PTMA	Prothymosin alpha OS=Homo sapiens OX=9606 GN=PTMA PE=1 SV=1	B8ZZQ6;P06454;B8ZZA1;B8ZZW7;H7C2N1	B8ZZQ6;P06454;B8ZZA1;B8ZZW7;H7C2N1	Prothymosin alpha OS=Homo sapiens OX=9606 GN=PTMA PE=1 SV=1; Prothymosin alpha OS=Homo sapiens OX=9606 GN=PTMA PE=1 SV=2; Prothymosin alpha OS=Homo sapiens OX=9606 GN=PTMA PE=1 SV=1; Prothymosin alpha OS=Homo sapiens OX=9606 GN=PTMA PE=1 SV=1; Prothymosin	5	3	3	3	26.2	11.758	107	0	3	0	21205000
P02786	TFRC	Transferrin receptor protein 1 OS=Homo sapiens OX=9606 GN=TFRC PE=1 SV=2	P02786;G3V0E5;F8WBE5	P02786;G3V0E5	Transferrin receptor protein 1 OS=Homo sapiens OX=9606 GN=TFRC PE=1 SV=2; Transferrin receptor protein 1 OS=Homo sapiens OX=9606 GN=TFRC PE=1 SV=1	3	6	6	6	9.9	84.87	760	0	5	0	11623000
Q9BRX2	PELO	Protein pelota homolog OS=Homo sapiens OX=9606 GN=PELO PE=1 SV=2	Q9BRX2	Q9BRX2	Protein pelota homolog OS=Homo sapiens OX=9606 GN=PELO PE=1 SV=2	1	1	1	1	4.7	43.359	385	0	1	0	481210
Q9Y2W2	WBP11	WW domain-binding protein 11 OS=Homo sapiens OX=9606 GN=WBP11 PE=1 SV=1	Q9Y2W2	Q9Y2W2	WW domain-binding protein 11 OS=Homo sapiens OX=9606 GN=WBP11 PE=1 SV=1	1	2	2	2	8.3	69.997	641	0	2	0	6130100
J3QRV5	LLGL2	LLGL scribble cell polarity complex component 2 OS=Homo sapiens OX=9606 GN=LLGL2 PE=1 SV=1	J3QRV5;Q6P1M3;J3QL58;J3QSA6;J3QS20	J3QRV5;Q6P1M3	LLGL scribble cell polarity complex component 2 OS=Homo sapiens OX=9606 GN=LLGL2 PE=1 SV=1; LLGL scribble cell polarity complex component 2 OS=Homo sapiens OX=9606 GN=LLGL2 PE=1 SV=2	5	3	3	3	6.9	113.38	1019	0	5	0	3077700
A0A804HKV8	PAM	Peptidyl-glycine alpha-amidating monooxygenase OS=Homo sapiens OX=9606 GN=PAM PE=1 SV=1	A0A804HKV8;A0A804HKM7;A0A804HIQ0;A0A804HI59;A0A8C8KD64;P19021;H7BYD9	A0A804HKV8;A0A804HKM7;A0A804HIQ0;A0A804HI59;A0A8C8KD64;P19021;H7BYD9	Peptidyl-glycine alpha-amidating monooxygenase OS=Homo sapiens OX=9606 GN=PAM PE=1 SV=1; Peptidyl-glycine alpha-amidating monooxygenase OS=Homo sapiens OX=9606 GN=PAM PE=1 SV=1; Peptidyl-glycine alpha-amidating monooxygenase OS=Homo sapiens OX=9606 GN=PAM	7	2	2	2	5.3	88.743	798	0	2	0	8426100
O95218	ZRANB2	Zinc finger Ran-binding domain-containing protein 2 OS=Homo sapiens OX=9606 GN=ZRANB2 PE=1 SV=2	O95218	O95218	Zinc finger Ran-binding domain-containing protein 2 OS=Homo sapiens OX=9606 GN=ZRANB2 PE=1 SV=2	1	2	2	2	8.2	37.404	330	0	3	0	10258000
Q9BUT9	MCRIP2	MAPK regulated corepressor interacting protein 2 OS=Homo sapiens OX=9606 GN=MCRIP2 PE=1 SV=2	Q9BUT9	Q9BUT9	MAPK regulated corepressor interacting protein 2 OS=Homo sapiens OX=9606 GN=MCRIP2 PE=1 SV=2	1	2	2	2	34.4	17.828	160	0	2	0	5761300
P54198	HIRA	Protein HIRA OS=Homo sapiens OX=9606 GN=HIRA PE=1 SV=2	P54198	P54198	Protein HIRA OS=Homo sapiens OX=9606 GN=HIRA PE=1 SV=2	1	2	2	2	6.1	111.83	1017	0	3	0	2518700
J3QRU8	GIT1	ARF GTPase-activating protein GIT1 OS=Homo sapiens OX=9606 GN=GIT1 PE=1 SV=1	J3QRU8;A0A0C4DGN6;Q9Y2X7;J3QQI0;J3QL89	J3QRU8;A0A0C4DGN6;Q9Y2X7	ARF GTPase-activating protein GIT1 OS=Homo sapiens OX=9606 GN=GIT1 PE=1 SV=1; ARF GTPase-activating protein GIT1 OS=Homo sapiens OX=9606 GN=GIT1 PE=1 SV=1; ARF GTPase-activating protein GIT1 OS=Homo sapiens OX=9606 GN=GIT1 PE=1 SV=2	5	3	3	3	7.2	76.805	694	0	3	0	5802300
Q9Y5L0	TNPO3	Transportin-3 OS=Homo sapiens OX=9606 GN=TNPO3 PE=1 SV=3	Q9Y5L0;C9J7E5;E9PFH4	Q9Y5L0;C9J7E5;E9PFH4	Transportin-3 OS=Homo sapiens OX=9606 GN=TNPO3 PE=1 SV=3; Transportin-3 OS=Homo sapiens OX=9606 GN=TNPO3 PE=1 SV=1; Transportin-3 OS=Homo sapiens OX=9606 GN=TNPO3 PE=1 SV=1	3	2	2	2	5.1	104.2	923	0	3	0	938830
A0A2R8Y443	DYRK1A	Dual-specificity kinase (Fragment) OS=Homo sapiens OX=9606 GN=DYRK1A PE=1 SV=1	A0A2R8Y443;A0A2R8YDF3;A0A2R8Y6L5;A0A2R8Y6I6;Q13627;Q9Y463	A0A2R8Y443;A0A2R8YDF3;A0A2R8Y6L5;A0A2R8Y6I6;Q13627;Q9Y463	Dual-specificity kinase (Fragment) OS=Homo sapiens OX=9606 GN=DYRK1A PE=1 SV=1; Dual-specificity kinase (Fragment) OS=Homo sapiens OX=9606 GN=DYRK1A PE=1 SV=1; Dual-specificity kinase (Fragment) OS=Homo sapiens OX=9606 GN=DYRK1A PE=1 SV=1; Dual-specificit	6	2	2	2	12	46.52	400	0	2	0	4193700
A0A0C4DFX9	NELFA	Negative elongation factor A OS=Homo sapiens OX=9606 GN=NELFA PE=1 SV=1	A0A0C4DFX9;Q9H3P2;C9JHL4;H0Y3X6;H7C3C2;F8W954;F8WF98;H7C2M8;H7C0W2;C9JEM7;H7C2C7	A0A0C4DFX9;Q9H3P2;C9JHL4;H0Y3X6	Negative elongation factor A OS=Homo sapiens OX=9606 GN=NELFA PE=1 SV=1; Negative elongation factor A OS=Homo sapiens OX=9606 GN=NELFA PE=1 SV=3; Negative elongation factor A (Fragment) OS=Homo sapiens OX=9606 GN=NELFA PE=1 SV=2; Negative elongation facto	11	3	3	3	7.1	58.499	539	0	3	0	3774600
Q12874	SF3A3	Splicing factor 3A subunit 3 OS=Homo sapiens OX=9606 GN=SF3A3 PE=1 SV=1	Q12874	Q12874	Splicing factor 3A subunit 3 OS=Homo sapiens OX=9606 GN=SF3A3 PE=1 SV=1	1	2	2	2	8.2	58.848	501	0	4	0	4618100
O60524	NEMF	Ribosome quality control complex subunit NEMF OS=Homo sapiens OX=9606 GN=NEMF PE=1 SV=4	O60524;G3V5V3;G3V4D9	O60524;G3V5V3;G3V4D9	Ribosome quality control complex subunit NEMF OS=Homo sapiens OX=9606 GN=NEMF PE=1 SV=4; Ribosome quality control complex subunit NEMF (Fragment) OS=Homo sapiens OX=9606 GN=NEMF PE=1 SV=8; Ribosome quality control complex subunit NEMF (Fragment) OS=Homo s	3	2	2	2	3.8	122.95	1076	0	3	0	3643300
P45974	USP5	Ubiquitin carboxyl-terminal hydrolase 5 OS=Homo sapiens OX=9606 GN=USP5 PE=1 SV=2	P45974	P45974	Ubiquitin carboxyl-terminal hydrolase 5 OS=Homo sapiens OX=9606 GN=USP5 PE=1 SV=2	1	2	2	2	4.4	95.785	858	0	2	0	3330500
Q9BT25	HAUS8	HAUS augmin-like complex subunit 8 OS=Homo sapiens OX=9606 GN=HAUS8 PE=1 SV=3	Q9BT25	Q9BT25	HAUS augmin-like complex subunit 8 OS=Homo sapiens OX=9606 GN=HAUS8 PE=1 SV=3	1	2	2	2	10.5	44.857	410	0	2	0	1354400
A0A1C7CYV6	C11orf53	Uncharacterized protein C11orf53 OS=Homo sapiens OX=9606 GN=C11orf53 PE=4 SV=2	A0A1C7CYV6;Q8IXP5	A0A1C7CYV6;Q8IXP5	Uncharacterized protein C11orf53 OS=Homo sapiens OX=9606 GN=C11orf53 PE=4 SV=2; Uncharacterized protein C11orf53 OS=Homo sapiens OX=9606 GN=C11orf53 PE=2 SV=1	2	2	2	2	12.2	31.101	288	0	2	0	6205100
Q8N2A8	PLD6	Mitochondrial cardiolipin hydrolase OS=Homo sapiens OX=9606 GN=PLD6 PE=1 SV=1	Q8N2A8	Q8N2A8	Mitochondrial cardiolipin hydrolase OS=Homo sapiens OX=9606 GN=PLD6 PE=1 SV=1	1	2	2	2	15.5	28.272	252	0	2	0	3337700
Q86V21	AACS	Acetoacetyl-CoA synthetase OS=Homo sapiens OX=9606 GN=AACS PE=1 SV=1	Q86V21	Q86V21	Acetoacetyl-CoA synthetase OS=Homo sapiens OX=9606 GN=AACS PE=1 SV=1	1	2	2	2	7	75.143	672	0	1	0	395450
B7Z7B0	CPSF4	Cleavage and polyadenylation specificity factor subunit 4 OS=Homo sapiens OX=9606 GN=CPSF4 PE=1 SV=1	B7Z7B0;H7C419;C9JEV9;O95639	B7Z7B0;H7C419;C9JEV9;O95639	Cleavage and polyadenylation specificity factor subunit 4 OS=Homo sapiens OX=9606 GN=CPSF4 PE=1 SV=1; Cleavage and polyadenylation-specificity factor subunit 4 (Fragment) OS=Homo sapiens OX=9606 GN=CPSF4 PE=1 SV=1; Cleavage and polyadenylation specificity	4	1	1	1	9.4	21.957	191	0	1	0	576170
Q9NQT5	EXOSC3	Exosome complex component RRP40 OS=Homo sapiens OX=9606 GN=EXOSC3 PE=1 SV=3	Q9NQT5	Q9NQT5	Exosome complex component RRP40 OS=Homo sapiens OX=9606 GN=EXOSC3 PE=1 SV=3	1	1	1	1	13.5	29.572	275	0	1	0	663900
A0A0A0MRF3	TEAD4	Transcriptional enhancer factor TEF-3 OS=Homo sapiens OX=9606 GN=TEAD4 PE=1 SV=1	A0A0A0MRF3;Q53GI4;Q15561;Q15562	A0A0A0MRF3;Q53GI4;Q15561;Q15562	Transcriptional enhancer factor TEF-3 OS=Homo sapiens OX=9606 GN=TEAD4 PE=1 SV=1; TEA domain family member 4 isoform 1 variant (Fragment) OS=Homo sapiens OX=9606 GN=TEAD4 PE=1 SV=1; Transcriptional enhancer factor TEF-3 OS=Homo sapiens OX=9606 GN=TEAD4 PE	4	2	2	2	11	44.039	391	0	3	0	2010000
A0A1W2PP40	HADH	Hydroxyacyl-coenzyme A dehydrogenase, mitochondrial OS=Homo sapiens OX=9606 GN=HADH PE=1 SV=1	A0A1W2PP40;A0A804HLB5;A0A804HJW7;A0A1W2PQV5;A0A0A0MSE2;E9PF18;Q16836	A0A1W2PP40;A0A804HLB5;A0A804HJW7;A0A1W2PQV5;A0A0A0MSE2;E9PF18;Q16836	Hydroxyacyl-coenzyme A dehydrogenase, mitochondrial OS=Homo sapiens OX=9606 GN=HADH PE=1 SV=1; Hydroxyacyl-coenzyme A dehydrogenase, mitochondrial (Fragment) OS=Homo sapiens OX=9606 GN=HADH PE=1 SV=1; Hydroxyacyl-coenzyme A dehydrogenase, mitochondrial OS	7	1	1	1	25.5	15.457	145	0	1	0	605300
A0A7P0TB55	ACADM	Medium-chain-specific acyl-CoA dehydrogenase, mitochondrial OS=Homo sapiens OX=9606 GN=ACADM PE=1 SV=1	A0A7P0TB55;A0A7P0T8G6;A0A7P0T932;F6YB23;Q5T4U5;P11310;A0A7P0TB51	A0A7P0TB55;A0A7P0T8G6;A0A7P0T932;F6YB23;Q5T4U5;P11310;A0A7P0TB51	Medium-chain-specific acyl-CoA dehydrogenase, mitochondrial OS=Homo sapiens OX=9606 GN=ACADM PE=1 SV=1; Medium-chain-specific acyl-CoA dehydrogenase, mitochondrial OS=Homo sapiens OX=9606 GN=ACADM PE=1 SV=1; Medium-chain-specific acyl-CoA dehydrogenase, m	7	2	2	2	11.3	30.14	275	0	3	0	1931500
Q14166	TTLL12	Tubulin--tyrosine ligase-like protein 12 OS=Homo sapiens OX=9606 GN=TTLL12 PE=1 SV=2	Q14166	Q14166	Tubulin--tyrosine ligase-like protein 12 OS=Homo sapiens OX=9606 GN=TTLL12 PE=1 SV=2	1	1	1	1	3.4	74.403	644	0	1	0	8906900
P98179	RBM3	RNA-binding protein 3 OS=Homo sapiens OX=9606 GN=RBM3 PE=1 SV=1	P98179	P98179	RNA-binding protein 3 OS=Homo sapiens OX=9606 GN=RBM3 PE=1 SV=1	1	2	2	2	31.8	17.17	157	0	2	0	5310000
C9J3W3	PPAN	Suppressor of SWI4 1 homolog (Fragment) OS=Homo sapiens OX=9606 GN=PPAN PE=4 SV=1	C9J3W3;A8MV53;A0A0A6YYI3;A0A0B4J1V8;Q9NQ55	C9J3W3;A8MV53;A0A0A6YYI3;A0A0B4J1V8;Q9NQ55	Suppressor of SWI4 1 homolog (Fragment) OS=Homo sapiens OX=9606 GN=PPAN PE=4 SV=1; HCG2033702, isoform CRA_a OS=Homo sapiens OX=9606 GN=PPAN PE=1 SV=1; Protein PPAN-P2RY11 OS=Homo sapiens OX=9606 GN=PPAN-P2RY11 PE=4 SV=1; HCG2039996 OS=Homo sapiens OX=960	5	1	1	1	17.6	23.555	210	0	1	0	898780
F5H3C1	ZW10	Centromere/kinetochore protein zw10 homolog OS=Homo sapiens OX=9606 GN=ZW10 PE=1 SV=1	F5H3C1;O43264	F5H3C1;O43264	Centromere/kinetochore protein zw10 homolog OS=Homo sapiens OX=9606 GN=ZW10 PE=1 SV=1; Centromere/kinetochore protein zw10 homolog OS=Homo sapiens OX=9606 GN=ZW10 PE=1 SV=3	2	1	1	1	9.6	15.676	135	0	1	0	1842200
J3KMX2	SMARCD2	SWI/SNF-related matrix-associated actin-dependent regulator of chromatin subfamily D member 2 OS=Homo sapiens OX=9606 GN=SMARCD2 PE=1 SV=1	J3KMX2;Q92925	J3KMX2;Q92925	SWI/SNF-related matrix-associated actin-dependent regulator of chromatin subfamily D member 2 OS=Homo sapiens OX=9606 GN=SMARCD2 PE=1 SV=1; SWI/SNF-related matrix-associated actin-dependent regulator of chromatin subfamily D member 2 OS=Homo sapiens OX=96	2	1	1	1	4.4	52.238	456	0	1	0	1384500
Q7Z7H8	MRPL10	39S ribosomal protein L10, mitochondrial OS=Homo sapiens OX=9606 GN=MRPL10 PE=1 SV=3	Q7Z7H8	Q7Z7H8	39S ribosomal protein L10, mitochondrial OS=Homo sapiens OX=9606 GN=MRPL10 PE=1 SV=3	1	1	1	1	7.3	29.282	261	0	1	0	670410
K7EJB9	CALR	Calreticulin OS=Homo sapiens OX=9606 GN=CALR PE=1 SV=2	K7EJB9;A0A7P0T861;K7EL50;P27797	K7EJB9;A0A7P0T861;K7EL50;P27797	Calreticulin OS=Homo sapiens OX=9606 GN=CALR PE=1 SV=2; Calreticulin OS=Homo sapiens OX=9606 GN=CALR PE=1 SV=1; Calreticulin OS=Homo sapiens OX=9606 GN=CALR PE=1 SV=2; Calreticulin OS=Homo sapiens OX=9606 GN=CALR PE=1 SV=1	4	2	2	2	8.9	40.535	349	0	3	0	3132300
Q9Y277	VDAC3	Voltage-dependent anion-selective channel protein 3 OS=Homo sapiens OX=9606 GN=VDAC3 PE=1 SV=1	Q9Y277;E5RHE1;E5RK27;E5RFP6;E5RJN6;E5RHZ6	Q9Y277;E5RHE1;E5RK27;E5RFP6;E5RJN6;E5RHZ6	Voltage-dependent anion-selective channel protein 3 OS=Homo sapiens OX=9606 GN=VDAC3 PE=1 SV=1; Voltage-dependent anion-selective channel protein 3 OS=Homo sapiens OX=9606 GN=VDAC3 PE=1 SV=1; Voltage-dependent anion-selective channel protein 3 (Fragment)	6	2	2	2	12.7	30.658	283	0	2	0	0
Q9Y2L1	DIS3	Exosome complex exonuclease RRP44 OS=Homo sapiens OX=9606 GN=DIS3 PE=1 SV=2	Q9Y2L1;G3V1J5;F2Z2C0	Q9Y2L1;G3V1J5;F2Z2C0	Exosome complex exonuclease RRP44 OS=Homo sapiens OX=9606 GN=DIS3 PE=1 SV=2; Exosome complex exonuclease RRP44 OS=Homo sapiens OX=9606 GN=DIS3 PE=1 SV=1; Exosome complex exonuclease RRP44 OS=Homo sapiens OX=9606 GN=DIS3 PE=1 SV=1	3	2	2	2	3.1	109	958	0	3	0	443140
A0A2R8YEY5	POLR1C	DNA-directed RNA polymerases I and III subunit RPAC1 OS=Homo sapiens OX=9606 GN=POLR1C PE=1 SV=1	A0A2R8YEY5;A0A2R8YEZ4;A0A2R8Y5D3;O15160	A0A2R8YEY5;A0A2R8YEZ4;A0A2R8Y5D3;O15160	DNA-directed RNA polymerases I and III subunit RPAC1 OS=Homo sapiens OX=9606 GN=POLR1C PE=1 SV=1; DNA-directed RNA polymerases I and III subunit RPAC1 OS=Homo sapiens OX=9606 GN=POLR1C PE=1 SV=1; DNA-directed RNA polymerases I and III subunit RPAC1 OS=Hom	4	1	1	1	7.2	32.917	291	0.00072939	1	0	1231200
P54289	CACNA2D1	Voltage-dependent calcium channel subunit alpha-2/delta-1 OS=Homo sapiens OX=9606 GN=CACNA2D1 PE=1 SV=3	P54289;E7ERK3	P54289;E7ERK3	Voltage-dependent calcium channel subunit alpha-2/delta-1 OS=Homo sapiens OX=9606 GN=CACNA2D1 PE=1 SV=3; Voltage-dependent calcium channel subunit alpha-2/delta-1 OS=Homo sapiens OX=9606 GN=CACNA2D1 PE=1 SV=1	2	2	2	2	2.8	124.57	1103	0.0014482	2	0	2365100
E7EX83	MAP4K4	Mitogen-activated protein kinase kinase kinase kinase 4 OS=Homo sapiens OX=9606 GN=MAP4K4 PE=1 SV=1	E7EX83;H7C0P6;E7ENQ1;H7C360;E7EN19;A0A0D9SEY1;G5E948;O95819	E7EX83;H7C0P6;E7ENQ1;H7C360;E7EN19;A0A0D9SEY1;G5E948;O95819	Mitogen-activated protein kinase kinase kinase kinase 4 OS=Homo sapiens OX=9606 GN=MAP4K4 PE=1 SV=1; Mitogen-activated protein kinase kinase kinase kinase 4 (Fragment) OS=Homo sapiens OX=9606 GN=MAP4K4 PE=1 SV=1; Mitogen-activated protein kinase kinase ki	8	2	2	2	3	119	1038	0.0014337	2	0	971250
A0A7I2V4F6	STAT3	Signal transducer and activator of transcription 3 OS=Homo sapiens OX=9606 GN=STAT3 PE=1 SV=1	A0A7I2V4F6;A0A7I2V2T1;G8JLH9;A0A7I2V395;A0A7I2YQD2;A0A7I2V4R2;A0A7I2V4R3;A0A7I2V4C8;A0A7I2YQI1;A0A7I2YQR5;A0A7I2V444;A0A7I2V2G1;A0A7I2V5N9;A0A7I2V3V0;P40763	A0A7I2V4F6;A0A7I2V2T1;G8JLH9;A0A7I2V395;A0A7I2YQD2;A0A7I2V4R2;A0A7I2V4R3;A0A7I2V4C8;A0A7I2YQI1;A0A7I2YQR5;A0A7I2V444;A0A7I2V2G1;A0A7I2V5N9;A0A7I2V3V0;P40763	Signal transducer and activator of transcription 3 OS=Homo sapiens OX=9606 GN=STAT3 PE=1 SV=1; Signal transducer and activator of transcription 3 OS=Homo sapiens OX=9606 GN=STAT3 PE=1 SV=1; Signal transducer and activator of transcription OS=Homo sapiens	15	1	1	1	5.7	53.193	458	0.0014327	1	0	1633400
A0A087WV25	CEP43	Centrosomal protein 43 OS=Homo sapiens OX=9606 GN=CEP43 PE=1 SV=1	A0A087WV25;O95684	A0A087WV25;O95684	Centrosomal protein 43 OS=Homo sapiens OX=9606 GN=CEP43 PE=1 SV=1; Centrosomal protein 43 OS=Homo sapiens OX=9606 GN=CEP43 PE=1 SV=1	2	1	1	1	5.1	38.099	351	0.0014245	1	0	0
A0A7P0T893	AKAP8	A-kinase anchor protein 8 OS=Homo sapiens OX=9606 GN=AKAP8 PE=1 SV=1	A0A7P0T893;O43823;M0QX51;A0A7P0TBC8	A0A7P0T893;O43823;M0QX51;A0A7P0TBC8	A-kinase anchor protein 8 OS=Homo sapiens OX=9606 GN=AKAP8 PE=1 SV=1; A-kinase anchor protein 8 OS=Homo sapiens OX=9606 GN=AKAP8 PE=1 SV=1; A-kinase anchor protein 8 OS=Homo sapiens OX=9606 GN=AKAP8 PE=1 SV=2; A-kinase anchor protein 8 OS=Homo sapiens OX=	4	2	2	2	5	74.846	679	0.0014225	2	0	0
M0QXU7	TIMM44	Mitochondrial import inner membrane translocase subunit TIM44 (Fragment) OS=Homo sapiens OX=9606 GN=TIMM44 PE=1 SV=1	M0QXU7;O43615;M0R301;M0QXM9;M0R124	M0QXU7;O43615	Mitochondrial import inner membrane translocase subunit TIM44 (Fragment) OS=Homo sapiens OX=9606 GN=TIMM44 PE=1 SV=1; Mitochondrial import inner membrane translocase subunit TIM44 OS=Homo sapiens OX=9606 GN=TIMM44 PE=1 SV=2	5	3	3	3	13.9	31.16	273	0.0014174	3	0	2679300
E9PIR7	TXNRD1	Thioredoxin-disulfide reductase OS=Homo sapiens OX=9606 GN=TXNRD1 PE=1 SV=1	E9PIR7;A0A182DWI3;Q16881	E9PIR7;A0A182DWI3;Q16881	Thioredoxin-disulfide reductase OS=Homo sapiens OX=9606 GN=TXNRD1 PE=1 SV=1; Thioredoxin-disulfide reductase OS=Homo sapiens OX=9606 GN=TXNRD1 PE=1 SV=1; Thioredoxin reductase 1, cytoplasmic OS=Homo sapiens OX=9606 GN=TXNRD1 PE=1 SV=3	3	1	1	1	5.2	53.166	482	0.0014134	2	0	2583600
A0A3B3IRL5	IMPDH1	Inosine-5'-monophosphate dehydrogenase (Fragment) OS=Homo sapiens OX=9606 GN=IMPDH1 PE=1 SV=1	A0A3B3IRL5;C9J381;P20839	A0A3B3IRL5;C9J381;P20839	Inosine-5-monophosphate dehydrogenase (Fragment) OS=Homo sapiens OX=9606 GN=IMPDH1 PE=1 SV=1; Inosine-5-monophosphate dehydrogenase OS=Homo sapiens OX=9606 GN=IMPDH1 PE=1 SV=1; Inosine-5-monophosphate dehydrogenase 1 OS=Homo sapiens OX=9606 GN=IMPDH1 P	3	1	1	1	5.3	54.272	509	0.0014094	2	0	646820
P21953	BCKDHB	2-oxoisovalerate dehydrogenase subunit beta, mitochondrial OS=Homo sapiens OX=9606 GN=BCKDHB PE=1 SV=2	P21953	P21953	2-oxoisovalerate dehydrogenase subunit beta, mitochondrial OS=Homo sapiens OX=9606 GN=BCKDHB PE=1 SV=2	1	2	2	2	8.2	43.122	392	0.0014075	1	0	3389900
H3BND4	PDXDC1	Pyridoxal-dependent decarboxylase domain-containing protein 1 OS=Homo sapiens OX=9606 GN=PDXDC1 PE=1 SV=1	H3BND4;Q6P996;Q6XYB5;Q86XE2;Q6P474	H3BND4;Q6P996;Q6XYB5;Q86XE2;Q6P474	Pyridoxal-dependent decarboxylase domain-containing protein 1 OS=Homo sapiens OX=9606 GN=PDXDC1 PE=1 SV=1; Pyridoxal-dependent decarboxylase domain-containing protein 1 OS=Homo sapiens OX=9606 GN=PDXDC1 PE=1 SV=2; LP8165 OS=Homo sapiens OX=9606 PE=1 SV=1;	5	2	2	2	4.8	88.761	806	0.0014065	2	0	1947200
H0YJU0	PPP2R5C	Serine/threonine-protein phosphatase 2A 56 kDa regulatory subunit gamma isoform (Fragment) OS=Homo sapiens OX=9606 GN=PPP2R5C PE=1 SV=1	H0YJU0;Q96B13;H0YJ75;E9PFR3;Q13362;Q14738	H0YJU0;Q96B13;H0YJ75;E9PFR3;Q13362;Q14738	Serine/threonine-protein phosphatase 2A 56 kDa regulatory subunit gamma isoform (Fragment) OS=Homo sapiens OX=9606 GN=PPP2R5C PE=1 SV=1; Serine/threonine-protein phosphatase 2A 56 kDa regulatory subunit OS=Homo sapiens OX=9606 GN=PPP2R5C PE=1 SV=1; Serine	6	1	1	1	12.4	17.82	153	0.0014045	1	0	4777000
H0Y3Y9	PSMD4	26S proteasome non-ATPase regulatory subunit 4 (Fragment) OS=Homo sapiens OX=9606 GN=PSMD4 PE=1 SV=1	H0Y3Y9;P55036	H0Y3Y9;P55036	26S proteasome non-ATPase regulatory subunit 4 (Fragment) OS=Homo sapiens OX=9606 GN=PSMD4 PE=1 SV=1; 26S proteasome non-ATPase regulatory subunit 4 OS=Homo sapiens OX=9606 GN=PSMD4 PE=1 SV=1	2	1	1	1	13	21.007	193	0.0014035	1	0	1333200
P10155	RO60	RNA-binding protein RO60 OS=Homo sapiens OX=9606 GN=RO60 PE=1 SV=2	P10155	P10155	RNA-binding protein RO60 OS=Homo sapiens OX=9606 GN=RO60 PE=1 SV=2	1	2	2	2	4.5	60.67	538	0.0014025	2	0	1505600
Q6YN16	HSDL2	Hydroxysteroid dehydrogenase-like protein 2 OS=Homo sapiens OX=9606 GN=HSDL2 PE=1 SV=1	Q6YN16	Q6YN16	Hydroxysteroid dehydrogenase-like protein 2 OS=Homo sapiens OX=9606 GN=HSDL2 PE=1 SV=1	1	2	2	2	8.9	45.394	418	0.0014006	1	0	2155400
Q49A26	GLYR1	Putative oxidoreductase GLYR1 OS=Homo sapiens OX=9606 GN=GLYR1 PE=1 SV=4	Q49A26;K7EMM8;K7EK70	Q49A26;K7EMM8;K7EK70	Putative oxidoreductase GLYR1 OS=Homo sapiens OX=9606 GN=GLYR1 PE=1 SV=4; Putative oxidoreductase GLYR1 (Fragment) OS=Homo sapiens OX=9606 GN=GLYR1 PE=1 SV=2; Putative oxidoreductase GLYR1 (Fragment) OS=Homo sapiens OX=9606 GN=GLYR1 PE=1 SV=1	3	2	2	2	6	60.547	553	0.0013986	3	0	1582700
K7EL89	SRM	Spermidine synthase (Fragment) OS=Homo sapiens OX=9606 GN=SRM PE=1 SV=1	K7EL89;P19623	K7EL89;P19623	Spermidine synthase (Fragment) OS=Homo sapiens OX=9606 GN=SRM PE=1 SV=1; Spermidine synthase OS=Homo sapiens OX=9606 GN=SRM PE=1 SV=1	2	1	1	1	28.9	9.2114	83	0.0013918	2	0	2992700
Q5VZK9	CARMIL1	F-actin-uncapping protein LRRC16A OS=Homo sapiens OX=9606 GN=CARMIL1 PE=1 SV=1	Q5VZK9	Q5VZK9	F-actin-uncapping protein LRRC16A OS=Homo sapiens OX=9606 GN=CARMIL1 PE=1 SV=1	1	1	1	1	2.2	151.56	1371	0.0013889	1	0	684330
Q86Y07	VRK2	Serine/threonine-protein kinase VRK2 OS=Homo sapiens OX=9606 GN=VRK2 PE=1 SV=3	Q86Y07	Q86Y07	Serine/threonine-protein kinase VRK2 OS=Homo sapiens OX=9606 GN=VRK2 PE=1 SV=3	1	1	1	1	3.3	58.14	508	0.001387	1	0	2197000
P56178	DLX5	Homeobox protein DLX-5 OS=Homo sapiens OX=9606 GN=DLX5 PE=1 SV=2	P56178;Q07687	P56178;Q07687	Homeobox protein DLX-5 OS=Homo sapiens OX=9606 GN=DLX5 PE=1 SV=2; Homeobox protein DLX-2 OS=Homo sapiens OX=9606 GN=DLX2 PE=1 SV=2	2	2	2	2	10.7	31.54	289	0.0013841	2	0	1341700
O14828	SCAMP3	Secretory carrier-associated membrane protein 3 OS=Homo sapiens OX=9606 GN=SCAMP3 PE=1 SV=3	O14828	O14828	Secretory carrier-associated membrane protein 3 OS=Homo sapiens OX=9606 GN=SCAMP3 PE=1 SV=3	1	1	1	1	4.6	38.287	347	0.0013793	1	0	1637900
Q5T440	IBA57	Putative transferase CAF17, mitochondrial OS=Homo sapiens OX=9606 GN=IBA57 PE=1 SV=1	Q5T440	Q5T440	Putative transferase CAF17, mitochondrial OS=Homo sapiens OX=9606 GN=IBA57 PE=1 SV=1	1	1	1	1	7.3	38.155	356	0.0013784	1	0	2800600
E9PMI6	CLNS1A	Methylosome subunit pICln OS=Homo sapiens OX=9606 GN=CLNS1A PE=1 SV=1	E9PMI6;J3KN38;P54105	E9PMI6;J3KN38;P54105	Methylosome subunit pICln OS=Homo sapiens OX=9606 GN=CLNS1A PE=1 SV=1; Methylosome subunit pICln OS=Homo sapiens OX=9606 GN=CLNS1A PE=1 SV=1; Methylosome subunit pICln OS=Homo sapiens OX=9606 GN=CLNS1A PE=1 SV=1	3	1	1	1	18.6	18.259	167	0.0013774	1	0	1107200
P50750	CDK9	Cyclin-dependent kinase 9 OS=Homo sapiens OX=9606 GN=CDK9 PE=1 SV=3	P50750	P50750	Cyclin-dependent kinase 9 OS=Homo sapiens OX=9606 GN=CDK9 PE=1 SV=3	1	1	1	1	3.2	42.777	372	0.0013746	1	0	1559800
F5H7L5	MLF2	Myeloid leukemia factor 2 (Fragment) OS=Homo sapiens OX=9606 GN=MLF2 PE=1 SV=1	F5H7L5;F5H800;F5H0Y3;Q15773	F5H7L5;F5H800;F5H0Y3;Q15773	Myeloid leukemia factor 2 (Fragment) OS=Homo sapiens OX=9606 GN=MLF2 PE=1 SV=1; Myeloid leukemia factor 2 (Fragment) OS=Homo sapiens OX=9606 GN=MLF2 PE=1 SV=1; Myeloid leukemia factor 2 (Fragment) OS=Homo sapiens OX=9606 GN=MLF2 PE=1 SV=8; Myeloid leukemi	4	1	1	1	22.8	8.8563	79	0.0020576	1	0	2219600
H0YBT3	CNOT7	CCR4-NOT transcription complex subunit 7 (Fragment) OS=Homo sapiens OX=9606 GN=CNOT7 PE=1 SV=1	H0YBT3;H0YAV9;Q9UIV1	H0YBT3;H0YAV9;Q9UIV1	CCR4-NOT transcription complex subunit 7 (Fragment) OS=Homo sapiens OX=9606 GN=CNOT7 PE=1 SV=1; CCR4-NOT transcription complex subunit 7 (Fragment) OS=Homo sapiens OX=9606 GN=CNOT7 PE=1 SV=1; CCR4-NOT transcription complex subunit 7 OS=Homo sapiens OX=960	3	1	1	1	20.9	10.398	91	0.0020534	2	0	879540
Q9BTX1	NDC1	Nucleoporin NDC1 OS=Homo sapiens OX=9606 GN=NDC1 PE=1 SV=2	Q9BTX1	Q9BTX1	Nucleoporin NDC1 OS=Homo sapiens OX=9606 GN=NDC1 PE=1 SV=2	1	1	1	1	2.5	76.304	674	0.0020367	1	0	447090
I3L3M4		Claudin OS=Homo sapiens OX=9606 PE=3 SV=1	I3L3M4;K7EP40;K7EL87;F5H496;I3L3X1;O95471	I3L3M4;K7EP40;K7EL87;F5H496;I3L3X1;O95471	Claudin OS=Homo sapiens OX=9606 PE=3 SV=1; Claudin (Fragment) OS=Homo sapiens OX=9606 GN=CLDN7 PE=1 SV=1; Claudin OS=Homo sapiens OX=9606 GN=CLDN7 PE=3 SV=1; Claudin OS=Homo sapiens OX=9606 GN=CLDN7 PE=1 SV=1; Claudin (Fragment) OS=Homo sapiens OX=9606 GN	6	1	1	1	20.5	8.8353	83	0.0020339	1	0	1796600
X6R5E5	UBAC2	Ubiquitin-associated domain-containing protein 2 (Fragment) OS=Homo sapiens OX=9606 GN=UBAC2 PE=1 SV=1	X6R5E5;Q8NBM4	X6R5E5;Q8NBM4	Ubiquitin-associated domain-containing protein 2 (Fragment) OS=Homo sapiens OX=9606 GN=UBAC2 PE=1 SV=1; Ubiquitin-associated domain-containing protein 2 OS=Homo sapiens OX=9606 GN=UBAC2 PE=1 SV=1	2	1	1	1	8.8	23.074	204	0.0020325	1	0	927580
Q5TBH8	GNPAT	Dihydroxyacetone phosphate acyltransferase (Fragment) OS=Homo sapiens OX=9606 GN=GNPAT PE=1 SV=1	Q5TBH8;O15228	Q5TBH8;O15228	Dihydroxyacetone phosphate acyltransferase (Fragment) OS=Homo sapiens OX=9606 GN=GNPAT PE=1 SV=1; Dihydroxyacetone phosphate acyltransferase OS=Homo sapiens OX=9606 GN=GNPAT PE=1 SV=1	2	1	1	1	2.7	67.045	587	0.0027064	1	0	550010
Q9UBB4	ATXN10	Ataxin-10 OS=Homo sapiens OX=9606 GN=ATXN10 PE=1 SV=1	Q9UBB4;B1AHE4;A0A1W2PQD2	Q9UBB4;B1AHE4;A0A1W2PQD2	Ataxin-10 OS=Homo sapiens OX=9606 GN=ATXN10 PE=1 SV=1; Ataxin-10 (Fragment) OS=Homo sapiens OX=9606 GN=ATXN10 PE=1 SV=1; Ataxin-10 OS=Homo sapiens OX=9606 GN=ATXN10 PE=1 SV=1	3	2	2	2	5.7	53.488	475	0.0027027	2	0	1545800
E5RH41	GTF2E2	Transcription initiation factor IIE subunit beta (Fragment) OS=Homo sapiens OX=9606 GN=GTF2E2 PE=1 SV=1	E5RH41;P29084	E5RH41;P29084	Transcription initiation factor IIE subunit beta (Fragment) OS=Homo sapiens OX=9606 GN=GTF2E2 PE=1 SV=1; Transcription initiation factor IIE subunit beta OS=Homo sapiens OX=9606 GN=GTF2E2 PE=1 SV=1	2	1	1	1	9.6	22.139	198	0.0027009	1	0	304950
A0A1W2PQ16	CCNT1	Cyclin-T1 OS=Homo sapiens OX=9606 GN=CCNT1 PE=1 SV=1	A0A1W2PQ16;O60563	A0A1W2PQ16;O60563	Cyclin-T1 OS=Homo sapiens OX=9606 GN=CCNT1 PE=1 SV=1; Cyclin-T1 OS=Homo sapiens OX=9606 GN=CCNT1 PE=1 SV=1	2	1	1	1	13.6	21.183	184	0.0026864	1	0	354760
A0A804HJD7	GLUD1	Glutamate dehydrogenase OS=Homo sapiens OX=9606 GN=GLUD1 PE=1 SV=1	A0A804HJD7;P00367	A0A804HJD7;P00367	Glutamate dehydrogenase OS=Homo sapiens OX=9606 GN=GLUD1 PE=1 SV=1; Glutamate dehydrogenase 1, mitochondrial OS=Homo sapiens OX=9606 GN=GLUD1 PE=1 SV=2	2	1	1	1	4.3	58.455	532	0.0026702	1	0	707820
Q00444	HOXC5	Homeobox protein Hox-C5 OS=Homo sapiens OX=9606 GN=HOXC5 PE=1 SV=1	Q00444	Q00444	Homeobox protein Hox-C5 OS=Homo sapiens OX=9606 GN=HOXC5 PE=1 SV=1	1	1	1	1	14.9	24.976	222	0.0026473	1	0	718660
A0A7I2V3U0	ACO2	Aconitate hydratase, mitochondrial OS=Homo sapiens OX=9606 GN=ACO2 PE=1 SV=1	A0A7I2V3U0;A0A7I2V614;A0A7I2V586;A0A7I2V5T4;A0A7I2V3F1;A2A274;Q99798	A0A7I2V3U0;A0A7I2V614;A0A7I2V586;A0A7I2V5T4;A0A7I2V3F1;A2A274;Q99798	Aconitate hydratase, mitochondrial OS=Homo sapiens OX=9606 GN=ACO2 PE=1 SV=1; Aconitate hydratase, mitochondrial OS=Homo sapiens OX=9606 GN=ACO2 PE=1 SV=1; Aconitate hydratase, mitochondrial OS=Homo sapiens OX=9606 GN=ACO2 PE=1 SV=1; Aconitate hydratase,	7	1	1	1	2.1	79.014	725	0.0026212	1	0	1157500
P07384	CAPN1	Calpain-1 catalytic subunit OS=Homo sapiens OX=9606 GN=CAPN1 PE=1 SV=1	P07384;E9PLX0;E9PJJ3;E9PLC9;E9PMC6;E9PJA6;E9PSA6;E9PQB3;E9PRM1	P07384;E9PLX0;E9PJJ3;E9PLC9;E9PMC6;E9PJA6;E9PSA6;E9PQB3;E9PRM1	Calpain-1 catalytic subunit OS=Homo sapiens OX=9606 GN=CAPN1 PE=1 SV=1; Calpain-1 catalytic subunit (Fragment) OS=Homo sapiens OX=9606 GN=CAPN1 PE=1 SV=1; Calpain-1 catalytic subunit (Fragment) OS=Homo sapiens OX=9606 GN=CAPN1 PE=1 SV=8; Calpain-1 catalyt	9	2	2	2	4.2	81.889	714	0.0026178	2	0	1920000
Q9UHF1	EGFL7	Epidermal growth factor-like protein 7 OS=Homo sapiens OX=9606 GN=EGFL7 PE=1 SV=3	Q9UHF1	Q9UHF1	Epidermal growth factor-like protein 7 OS=Homo sapiens OX=9606 GN=EGFL7 PE=1 SV=3	1	1	1	1	13.2	29.617	273	0.002611	2	0	685130
Q92604	LPGAT1	Acyl-CoA:lysophosphatidylglycerol acyltransferase 1 OS=Homo sapiens OX=9606 GN=LPGAT1 PE=1 SV=1	Q92604	Q92604	Acyl-CoA:lysophosphatidylglycerol acyltransferase 1 OS=Homo sapiens OX=9606 GN=LPGAT1 PE=1 SV=1	1	1	1	1	3.8	43.089	370	0.0026042	1	0	1338500
Q9C0J8	WDR33	pre-mRNA 3' end processing protein WDR33 OS=Homo sapiens OX=9606 GN=WDR33 PE=1 SV=2	Q9C0J8	Q9C0J8	pre-mRNA 3 end processing protein WDR33 OS=Homo sapiens OX=9606 GN=WDR33 PE=1 SV=2	1	1	1	1	2	145.89	1336	0.0025974	1	0	1671500
E9PB90	HK2	Hexokinase OS=Homo sapiens OX=9606 GN=HK2 PE=1 SV=1	E9PB90;P52789	E9PB90;P52789	Hexokinase OS=Homo sapiens OX=9606 GN=HK2 PE=1 SV=1; Hexokinase-2 OS=Homo sapiens OX=9606 GN=HK2 PE=1 SV=2	2	1	1	1	2.9	98.972	889	0.0025924	1	0	243980
P08582	MELTF	Melanotransferrin OS=Homo sapiens OX=9606 GN=MELTF PE=1 SV=2	P08582	P08582	Melanotransferrin OS=Homo sapiens OX=9606 GN=MELTF PE=1 SV=2	1	2	2	2	3.1	80.214	738	0.002584	2	0	3115900
H0Y873	AGAP3	Arf-GAP with GTPase, ANK repeat and PH domain-containing protein 3 (Fragment) OS=Homo sapiens OX=9606 GN=AGAP3 PE=1 SV=1	H0Y873;Q96P47	H0Y873;Q96P47	Arf-GAP with GTPase, ANK repeat and PH domain-containing protein 3 (Fragment) OS=Homo sapiens OX=9606 GN=AGAP3 PE=1 SV=1; Arf-GAP with GTPase, ANK repeat and PH domain-containing protein 3 OS=Homo sapiens OX=9606 GN=AGAP3 PE=1 SV=2	2	1	1	1	4.7	43.347	404	0.002579	1	0	879660
Q5T7U0	GTF3C5	General transcription factor 3C polypeptide 5 (Fragment) OS=Homo sapiens OX=9606 GN=GTF3C5 PE=1 SV=1	Q5T7U0;Q5T7U4;Q5T7U1;Q9Y5Q8	Q5T7U0;Q5T7U4;Q5T7U1;Q9Y5Q8	General transcription factor 3C polypeptide 5 (Fragment) OS=Homo sapiens OX=9606 GN=GTF3C5 PE=1 SV=1; General transcription factor 3C polypeptide 5 (Fragment) OS=Homo sapiens OX=9606 GN=GTF3C5 PE=1 SV=1; General transcription factor 3C polypeptide 5 OS=Ho	4	1	1	1	8	26.267	224	0.0025757	1	0	918500
A0A1W2PR79	ITCH	E3 ubiquitin-protein ligase Itchy homolog (Fragment) OS=Homo sapiens OX=9606 GN=ITCH PE=1 SV=1	A0A1W2PR79;A0A590UK95;A0A590UK44;A0A590UJW8;A0A590UJQ1;Q96J02	A0A1W2PR79;A0A590UK95;A0A590UK44;A0A590UJW8;A0A590UJQ1;Q96J02	E3 ubiquitin-protein ligase Itchy homolog (Fragment) OS=Homo sapiens OX=9606 GN=ITCH PE=1 SV=1; HECT-type E3 ubiquitin transferase OS=Homo sapiens OX=9606 GN=ITCH PE=1 SV=1; E3 ubiquitin-protein ligase OS=Homo sapiens OX=9606 GN=ITCH PE=1 SV=1; E3 ubiquit	6	1	1	1	10.8	17.303	158	0.002574	1	0	961720
Q13625	TP53BP2	Apoptosis-stimulating of p53 protein 2 OS=Homo sapiens OX=9606 GN=TP53BP2 PE=1 SV=2	Q13625	Q13625	Apoptosis-stimulating of p53 protein 2 OS=Homo sapiens OX=9606 GN=TP53BP2 PE=1 SV=2	1	2	2	2	4.7	125.61	1128	0.0025707	3	0	6951700
E5RGR1	PINX1	PIN2/TERF1-interacting telomerase inhibitor 1 (Fragment) OS=Homo sapiens OX=9606 GN=PINX1 PE=1 SV=1	E5RGR1;Q96BK5	E5RGR1;Q96BK5	PIN2/TERF1-interacting telomerase inhibitor 1 (Fragment) OS=Homo sapiens OX=9606 GN=PINX1 PE=1 SV=1; PIN2/TERF1-interacting telomerase inhibitor 1 OS=Homo sapiens OX=9606 GN=PINX1 PE=1 SV=2	2	1	1	1	15.7	22.474	198	0.0025608	2	0	1072500
C9JMZ3	RNPEP	Aminopeptidase B (Fragment) OS=Homo sapiens OX=9606 GN=RNPEP PE=1 SV=1	C9JMZ3;A6NKB8;Q9H4A4	C9JMZ3;A6NKB8;Q9H4A4	Aminopeptidase B (Fragment) OS=Homo sapiens OX=9606 GN=RNPEP PE=1 SV=1; Aminopeptidase B OS=Homo sapiens OX=9606 GN=RNPEP PE=1 SV=1; Aminopeptidase B OS=Homo sapiens OX=9606 GN=RNPEP PE=1 SV=2	3	1	1	1	5.5	38.998	344	0.0025575	1	0	1003800
P41240	CSK	Tyrosine-protein kinase CSK OS=Homo sapiens OX=9606 GN=CSK PE=1 SV=1	P41240;H3BN15;H3BUM9	P41240;H3BN15;H3BUM9	Tyrosine-protein kinase CSK OS=Homo sapiens OX=9606 GN=CSK PE=1 SV=1; Tyrosine-protein kinase CSK (Fragment) OS=Homo sapiens OX=9606 GN=CSK PE=1 SV=8; Tyrosine-protein kinase CSK (Fragment) OS=Homo sapiens OX=9606 GN=CSK PE=1 SV=1	3	2	2	2	6.7	50.704	450	0.0025526	2	0	743480
A0A3B3ITF0	DCPS	m7GpppX diphosphatase OS=Homo sapiens OX=9606 GN=DCPS PE=1 SV=1	A0A3B3ITF0;Q96C86	A0A3B3ITF0;Q96C86	m7GpppX diphosphatase OS=Homo sapiens OX=9606 GN=DCPS PE=1 SV=1; m7GpppX diphosphatase OS=Homo sapiens OX=9606 GN=DCPS PE=1 SV=2	2	1	1	1	7.8	28.597	244	0.002551	1	0	1241300
Q8WVC0	LEO1	RNA polymerase-associated protein LEO1 OS=Homo sapiens OX=9606 GN=LEO1 PE=1 SV=1	Q8WVC0	Q8WVC0	RNA polymerase-associated protein LEO1 OS=Homo sapiens OX=9606 GN=LEO1 PE=1 SV=1	1	1	1	1	4.2	75.403	666	0.0025494	1	0	1097900
Q9Y6Q5	AP1M2	AP-1 complex subunit mu-2 OS=Homo sapiens OX=9606 GN=AP1M2 PE=1 SV=4	Q9Y6Q5;K7EPR4;K7EJJ1;K7EMG5	Q9Y6Q5;K7EPR4;K7EJJ1;K7EMG5	AP-1 complex subunit mu-2 OS=Homo sapiens OX=9606 GN=AP1M2 PE=1 SV=4; AP-1 complex subunit mu-2 (Fragment) OS=Homo sapiens OX=9606 GN=AP1M2 PE=1 SV=1; AP-1 complex subunit mu-2 (Fragment) OS=Homo sapiens OX=9606 GN=AP1M2 PE=1 SV=1; AP-1 complex subunit mu	4	2	2	2	7.1	48.108	423	0.0025445	2	0	649910
E9PDW2	OXCT1	Succinyl-CoA:3-ketoacid coenzyme A transferase 1, mitochondrial OS=Homo sapiens OX=9606 GN=OXCT1 PE=1 SV=1	E9PDW2;P55809	E9PDW2;P55809	Succinyl-CoA:3-ketoacid coenzyme A transferase 1, mitochondrial OS=Homo sapiens OX=9606 GN=OXCT1 PE=1 SV=1; Succinyl-CoA:3-ketoacid coenzyme A transferase 1, mitochondrial OS=Homo sapiens OX=9606 GN=OXCT1 PE=1 SV=1	2	1	1	1	8.7	36.69	334	0.0025268	1	0	1647100
G3V2H1	PALS1	Protein PALS1 (Fragment) OS=Homo sapiens OX=9606 GN=PALS1 PE=1 SV=1	G3V2H1;Q8N3R9	G3V2H1;Q8N3R9	Protein PALS1 (Fragment) OS=Homo sapiens OX=9606 GN=PALS1 PE=1 SV=1; Protein PALS1 OS=Homo sapiens OX=9606 GN=PALS1 PE=1 SV=3	2	1	1	1	8.1	17.187	149	0.0025253	1	0	1326800
C9JE82	CACNA2D2	Voltage-dependent calcium channel subunit alpha-2/delta-2 OS=Homo sapiens OX=9606 GN=CACNA2D2 PE=1 SV=1	C9JE82;C9JVC9;Q9NY47	C9JE82;C9JVC9;Q9NY47	Voltage-dependent calcium channel subunit alpha-2/delta-2 OS=Homo sapiens OX=9606 GN=CACNA2D2 PE=1 SV=1; Voltage-dependent calcium channel subunit alpha-2/delta-2 OS=Homo sapiens OX=9606 GN=CACNA2D2 PE=1 SV=1; Voltage-dependent calcium channel subunit alp	3	2	2	2	3.1	129.21	1144	0.0031447	2	0	2979900
O15119	TBX3	T-box transcription factor TBX3 OS=Homo sapiens OX=9606 GN=TBX3 PE=1 SV=4	O15119	O15119	T-box transcription factor TBX3 OS=Homo sapiens OX=9606 GN=TBX3 PE=1 SV=4	1	1	1	1	3	79.388	743	0.0031427	1	0	613100
Q96ST3	SIN3A	Paired amphipathic helix protein Sin3a OS=Homo sapiens OX=9606 GN=SIN3A PE=1 SV=2	Q96ST3	Q96ST3	Paired amphipathic helix protein Sin3a OS=Homo sapiens OX=9606 GN=SIN3A PE=1 SV=2	1	1	1	1	1.9	145.17	1273	0.0031387	1	0	392240
A0A8I5KQZ1	DDX10	Probable ATP-dependent RNA helicase DDX10 OS=Homo sapiens OX=9606 GN=DDX10 PE=4 SV=1	A0A8I5KQZ1;A0A3B3ISR7;E9PIF2;A0A8I5KSH6;Q13206	A0A8I5KQZ1;A0A3B3ISR7;E9PIF2;A0A8I5KSH6;Q13206	Probable ATP-dependent RNA helicase DDX10 OS=Homo sapiens OX=9606 GN=DDX10 PE=4 SV=1; RNA helicase OS=Homo sapiens OX=9606 GN=DDX10 PE=1 SV=1; RNA helicase OS=Homo sapiens OX=9606 GN=DDX10 PE=1 SV=1; Probable ATP-dependent RNA helicase DDX10 OS=Homo sapie	5	1	1	1	2.5	77.695	676	0.0031368	1	0	355900
Q9UBS4	DNAJB11	DnaJ homolog subfamily B member 11 OS=Homo sapiens OX=9606 GN=DNAJB11 PE=1 SV=1	Q9UBS4	Q9UBS4	DnaJ homolog subfamily B member 11 OS=Homo sapiens OX=9606 GN=DNAJB11 PE=1 SV=1	1	1	1	1	4.5	40.513	358	0.003123	1	0	0
Q5VUA4	ZNF318	Zinc finger protein 318 OS=Homo sapiens OX=9606 GN=ZNF318 PE=1 SV=2	Q5VUA4	Q5VUA4	Zinc finger protein 318 OS=Homo sapiens OX=9606 GN=ZNF318 PE=1 SV=2	1	1	1	1	1.1	251.11	2279	0.0031056	1	0	1837500
F8WAW4	ECI2	Enoyl-CoA delta isomerase 2 OS=Homo sapiens OX=9606 GN=ECI2 PE=1 SV=1	F8WAW4;F1LLU7;C9JB63;A0A0C4DGA2;O75521	F8WAW4;F1LLU7;C9JB63;A0A0C4DGA2;O75521	Enoyl-CoA delta isomerase 2 OS=Homo sapiens OX=9606 GN=ECI2 PE=1 SV=1; Enoyl-CoA delta isomerase 2 OS=Homo sapiens OX=9606 GN=ECI2 PE=1 SV=1; Enoyl-CoA delta isomerase 2 (Fragment) OS=Homo sapiens OX=9606 GN=ECI2 PE=1 SV=1; Enoyl-CoA delta isomerase 2 OS=	5	1	1	1	12.1	15.64	140	0.0031037	1	0	1828900
A0A7I2V457	NUDCD1	NudC domain-containing protein 1 OS=Homo sapiens OX=9606 GN=NUDCD1 PE=1 SV=1	A0A7I2V457;Q96RS6	A0A7I2V457;Q96RS6	NudC domain-containing protein 1 OS=Homo sapiens OX=9606 GN=NUDCD1 PE=1 SV=1; NudC domain-containing protein 1 OS=Homo sapiens OX=9606 GN=NUDCD1 PE=1 SV=2	2	1	1	1	3.4	53.776	472	0.0030921	1	0	371600
A0A075B6R8	MPDZ	Multiple PDZ domain protein (Fragment) OS=Homo sapiens OX=9606 GN=MPDZ PE=1 SV=1	A0A075B6R8;B7ZB24;H0YGQ3;F5H1U9;O75970	A0A075B6R8;B7ZB24;H0YGQ3;F5H1U9;O75970	Multiple PDZ domain protein (Fragment) OS=Homo sapiens OX=9606 GN=MPDZ PE=1 SV=1; Multiple PDZ domain protein OS=Homo sapiens OX=9606 GN=MPDZ PE=1 SV=1; Multiple PDZ domain protein (Fragment) OS=Homo sapiens OX=9606 GN=MPDZ PE=1 SV=1; Multiple PDZ domain	5	1	1	1	3.6	63.814	611	0.0030902	1	0	1225800
E9PBI2	PRKCE	Protein kinase C epsilon type OS=Homo sapiens OX=9606 GN=PRKCE PE=1 SV=1	E9PBI2;Q02156	E9PBI2;Q02156	Protein kinase C epsilon type OS=Homo sapiens OX=9606 GN=PRKCE PE=1 SV=1; Protein kinase C epsilon type OS=Homo sapiens OX=9606 GN=PRKCE PE=1 SV=1	2	1	1	1	11	23.9	219	0.0030675	2	0	20705000
Q9Y570	PPME1	Protein phosphatase methylesterase 1 OS=Homo sapiens OX=9606 GN=PPME1 PE=1 SV=3	Q9Y570	Q9Y570	Protein phosphatase methylesterase 1 OS=Homo sapiens OX=9606 GN=PPME1 PE=1 SV=3	1	1	1	1	3.4	42.315	386	0.0030656	1	0	1325700
Q00535	CDK5	Cyclin-dependent kinase 5 OS=Homo sapiens OX=9606 GN=CDK5 PE=1 SV=3	Q00535	Q00535	Cyclin-dependent kinase 5 OS=Homo sapiens OX=9606 GN=CDK5 PE=1 SV=3	1	1	1	1	5.1	33.304	292	0.0030618	1	0	469080
O95486	SEC24A	Protein transport protein Sec24A OS=Homo sapiens OX=9606 GN=SEC24A PE=1 SV=2	O95486	O95486	Protein transport protein Sec24A OS=Homo sapiens OX=9606 GN=SEC24A PE=1 SV=2	1	1	1	1	1.4	119.75	1093	0.0030581	1	0	484700
Q9Y5B6	PAXBP1	PAX3- and PAX7-binding protein 1 OS=Homo sapiens OX=9606 GN=PAXBP1 PE=1 SV=2	Q9Y5B6	Q9Y5B6	PAX3- and PAX7-binding protein 1 OS=Homo sapiens OX=9606 GN=PAXBP1 PE=1 SV=2	1	1	1	1	3.3	104.8	917	0.0030469	2	0	5143600
P62191	PSMC1	26S proteasome regulatory subunit 4 OS=Homo sapiens OX=9606 GN=PSMC1 PE=1 SV=1	P62191	P62191	26S proteasome regulatory subunit 4 OS=Homo sapiens OX=9606 GN=PSMC1 PE=1 SV=1	1	1	1	1	3	49.184	440	0.0036408	2	0	3851500
A0A804HJM6	AKT1	Non-specific serine/threonine protein kinase OS=Homo sapiens OX=9606 GN=AKT1 PE=1 SV=1	A0A804HJM6;P31749	A0A804HJM6;P31749	Non-specific serine/threonine protein kinase OS=Homo sapiens OX=9606 GN=AKT1 PE=1 SV=1; RAC-alpha serine/threonine-protein kinase OS=Homo sapiens OX=9606 GN=AKT1 PE=1 SV=2	2	1	1	1	3.4	58.212	505	0.0042194	1	0	1248300
E7EW37	TNPO1	Transportin-1 OS=Homo sapiens OX=9606 GN=TNPO1 PE=1 SV=1	E7EW37;A0A7P0T944;A0A7P0T9C0;A0A7P0TBF0;A0A7P0Z4D3;Q92973	E7EW37;A0A7P0T944;A0A7P0T9C0;A0A7P0TBF0;A0A7P0Z4D3;Q92973	Transportin-1 OS=Homo sapiens OX=9606 GN=TNPO1 PE=1 SV=1; Transportin-1 OS=Homo sapiens OX=9606 GN=TNPO1 PE=1 SV=1; Transportin-1 OS=Homo sapiens OX=9606 GN=TNPO1 PE=1 SV=1; Transportin-1 OS=Homo sapiens OX=9606 GN=TNPO1 PE=1 SV=1; Transportin-1 OS=Homo s	6	2	2	2	19.1	15.549	136	0.0042143	3	0	981950
P29317	EPHA2	Ephrin type-A receptor 2 OS=Homo sapiens OX=9606 GN=EPHA2 PE=1 SV=2	P29317	P29317	Ephrin type-A receptor 2 OS=Homo sapiens OX=9606 GN=EPHA2 PE=1 SV=2	1	1	1	1	1.6	108.27	976	0.0042118	2	0	9590100
P28482	MAPK1	Mitogen-activated protein kinase 1 OS=Homo sapiens OX=9606 GN=MAPK1 PE=1 SV=3	P28482	P28482	Mitogen-activated protein kinase 1 OS=Homo sapiens OX=9606 GN=MAPK1 PE=1 SV=3	1	1	1	1	7.8	41.389	360	0.0048077	1	0	500990
Q8TCS8	PNPT1	Polyribonucleotide nucleotidyltransferase 1, mitochondrial OS=Homo sapiens OX=9606 GN=PNPT1 PE=1 SV=2	Q8TCS8	Q8TCS8	Polyribonucleotide nucleotidyltransferase 1, mitochondrial OS=Homo sapiens OX=9606 GN=PNPT1 PE=1 SV=2	1	1	1	1	2.3	85.95	783	0.0047676	1	0	1319400
H3BNP3	BCKDK	Protein-serine/threonine kinase (Fragment) OS=Homo sapiens OX=9606 GN=BCKDK PE=1 SV=1	H3BNP3;H3BTL2;H3BS02;O14874	H3BNP3;H3BTL2;H3BS02;O14874	Protein-serine/threonine kinase (Fragment) OS=Homo sapiens OX=9606 GN=BCKDK PE=1 SV=1; Protein-serine/threonine kinase (Fragment) OS=Homo sapiens OX=9606 GN=BCKDK PE=1 SV=8; Protein-serine/threonine kinase OS=Homo sapiens OX=9606 GN=BCKDK PE=1 SV=1; [3-me	4	1	1	1	23.9	9.3597	88	0.0053318	1	0	1773500
B5MCE7	BZW2	Basic leucine zipper and W2 domains 2, isoform CRA_b OS=Homo sapiens OX=9606 GN=BZW2 PE=1 SV=1	B5MCE7;B5MCH7;E7ETZ4;Q9Y6E2	B5MCE7;B5MCH7;E7ETZ4;Q9Y6E2	Basic leucine zipper and W2 domains 2, isoform CRA_b OS=Homo sapiens OX=9606 GN=BZW2 PE=1 SV=1; eIF5-mimic protein 1 OS=Homo sapiens OX=9606 GN=BZW2 PE=1 SV=1; eIF5-mimic protein 1 (Fragment) OS=Homo sapiens OX=9606 GN=BZW2 PE=1 SV=1; eIF5-mimic protein 1	4	1	1	1	9.8	26.182	225	0.0053286	1	0	0
A0A7P0T9T6	OCLN	Occludin OS=Homo sapiens OX=9606 GN=OCLN PE=1 SV=1	A0A7P0T9T6;A0A0G2JMZ8;Q16625	A0A7P0T9T6;A0A0G2JMZ8;Q16625	Occludin OS=Homo sapiens OX=9606 GN=OCLN PE=1 SV=1; Occludin OS=Homo sapiens OX=9606 GN=OCLN PE=1 SV=1; Occludin OS=Homo sapiens OX=9606 GN=OCLN PE=1 SV=1	3	1	1	1	4.1	52.321	464	0.0059102	2	0	1185600
A6NJA2	USP14	Ubiquitin carboxyl-terminal hydrolase OS=Homo sapiens OX=9606 GN=USP14 PE=1 SV=2	A6NJA2;P54578	A6NJA2;P54578	Ubiquitin carboxyl-terminal hydrolase OS=Homo sapiens OX=9606 GN=USP14 PE=1 SV=2; Ubiquitin carboxyl-terminal hydrolase 14 OS=Homo sapiens OX=9606 GN=USP14 PE=1 SV=3	2	1	1	1	4	51.086	448	0.0058997	0	0	426670
G3V393	PNP	Purine-nucleoside phosphorylase (Fragment) OS=Homo sapiens OX=9606 GN=PNP PE=1 SV=1	G3V393;G3V5M2;P00491	G3V393;G3V5M2;P00491	Purine-nucleoside phosphorylase (Fragment) OS=Homo sapiens OX=9606 GN=PNP PE=1 SV=1; Purine-nucleoside phosphorylase (Fragment) OS=Homo sapiens OX=9606 GN=PNP PE=1 SV=1; Purine nucleoside phosphorylase OS=Homo sapiens OX=9606 GN=PNP PE=1 SV=2	3	1	1	1	36.1	6.9131	61	0.0058962	1	0	4733900
Q5VV42	CDKAL1	Threonylcarbamoyladenosine tRNA methylthiotransferase OS=Homo sapiens OX=9606 GN=CDKAL1 PE=1 SV=1	Q5VV42	Q5VV42	Threonylcarbamoyladenosine tRNA methylthiotransferase OS=Homo sapiens OX=9606 GN=CDKAL1 PE=1 SV=1	1	1	1	1	2.2	65.111	579	0.0058928	1	0	1579900
Q9UPN7	PPP6R1	Serine/threonine-protein phosphatase 6 regulatory subunit 1 OS=Homo sapiens OX=9606 GN=PPP6R1 PE=1 SV=5	Q9UPN7	Q9UPN7	Serine/threonine-protein phosphatase 6 regulatory subunit 1 OS=Homo sapiens OX=9606 GN=PPP6R1 PE=1 SV=5	1	1	1	1	4	96.723	881	0.0058893	2	0	724560
O43172	PRPF4	U4/U6 small nuclear ribonucleoprotein Prp4 OS=Homo sapiens OX=9606 GN=PRPF4 PE=1 SV=2	O43172	O43172	U4/U6 small nuclear ribonucleoprotein Prp4 OS=Homo sapiens OX=9606 GN=PRPF4 PE=1 SV=2	1	2	2	2	7.3	58.449	522	0.0058754	2	0	549110
P45954	ACADSB	Short/branched chain specific acyl-CoA dehydrogenase, mitochondrial OS=Homo sapiens OX=9606 GN=ACADSB PE=1 SV=1	P45954	P45954	Short/branched chain specific acyl-CoA dehydrogenase, mitochondrial OS=Homo sapiens OX=9606 GN=ACADSB PE=1 SV=1	1	1	1	1	4.4	47.485	432	0.005872	1	0	849470
B7Z4S1	TCEA1	Transcription elongation factor A protein 1 OS=Homo sapiens OX=9606 GN=TCEA1 PE=1 SV=1	B7Z4S1;Q5JRI7;A0A0A0MT58;A0A1W2PRL9;A0A1W2PPZ5;Q15560;P23193	B7Z4S1;Q5JRI7;A0A0A0MT58;A0A1W2PRL9;A0A1W2PPZ5;Q15560;P23193	Transcription elongation factor A protein 1 OS=Homo sapiens OX=9606 GN=TCEA1 PE=1 SV=1; Transcription elongation factor (Fragment) OS=Homo sapiens OX=9606 GN=TCEA2 PE=1 SV=1; Transcription elongation factor (Fragment) OS=Homo sapiens OX=9606 GN=TCEA2 PE=1	7	1	1	1	11.1	13.445	117	0.0064516	1	0	2281100
Q9NYB0	TERF2IP	Telomeric repeat-binding factor 2-interacting protein 1 OS=Homo sapiens OX=9606 GN=TERF2IP PE=1 SV=1	Q9NYB0	Q9NYB0	Telomeric repeat-binding factor 2-interacting protein 1 OS=Homo sapiens OX=9606 GN=TERF2IP PE=1 SV=1	1	1	1	1	4.3	44.259	399	0.0064365	1	0	473760
A0A7P0TBK4	SNAP47	Synaptosomal-associated protein 47 (Fragment) OS=Homo sapiens OX=9606 GN=SNAP47 PE=1 SV=1	A0A7P0TBK4;A0A7P0T9T2;A0A7P0T899;A0A087X2J6;H7C3C7;A0A7P0T8U4;A0A087X0B7;A0A7P0Z4P6;Q5SQN1	A0A7P0TBK4;A0A7P0T9T2;A0A7P0T899;A0A087X2J6;H7C3C7;A0A7P0T8U4;A0A087X0B7;A0A7P0Z4P6;Q5SQN1	Synaptosomal-associated protein 47 (Fragment) OS=Homo sapiens OX=9606 GN=SNAP47 PE=1 SV=1; Synaptosomal-associated protein 47 OS=Homo sapiens OX=9606 GN=SNAP47 PE=1 SV=1; Synaptosomal-associated protein 47 OS=Homo sapiens OX=9606 GN=SNAP47 PE=1 SV=1; Syna	9	1	1	1	8	17.051	150	0.0064177	1	0	256040
Q8WXA9	SREK1	Splicing regulatory glutamine/lysine-rich protein 1 OS=Homo sapiens OX=9606 GN=SREK1 PE=1 SV=1	Q8WXA9	Q8WXA9	Splicing regulatory glutamine/lysine-rich protein 1 OS=Homo sapiens OX=9606 GN=SREK1 PE=1 SV=1	1	1	1	1	4.3	59.38	508	0.006993	2	0	616570
Q9HC44	GPBP1L1	Vasculin-like protein 1 OS=Homo sapiens OX=9606 GN=GPBP1L1 PE=1 SV=1	Q9HC44	Q9HC44	Vasculin-like protein 1 OS=Homo sapiens OX=9606 GN=GPBP1L1 PE=1 SV=1	1	1	1	1	3.6	52.301	474	0.0069889	1	0	454850
Q99805	TM9SF2	Transmembrane 9 superfamily member 2 OS=Homo sapiens OX=9606 GN=TM9SF2 PE=1 SV=1	Q99805	Q99805	Transmembrane 9 superfamily member 2 OS=Homo sapiens OX=9606 GN=TM9SF2 PE=1 SV=1	1	1	1	1	2.3	75.775	663	0.0069808	1	0	1255600
A0A3B3IRU2	SNU13	NHP2 non-histone chromosome protein 2-like 1 (S. cerevisiae), isoform CRA_b OS=Homo sapiens OX=9606 GN=SNU13 PE=1 SV=1	A0A3B3IRU2;B1AHD1;A0A3B3IUA2;P55769	A0A3B3IRU2;B1AHD1;A0A3B3IUA2;P55769	NHP2 non-histone chromosome protein 2-like 1 (S. cerevisiae), isoform CRA_b OS=Homo sapiens OX=9606 GN=SNU13 PE=1 SV=1; Ribonucloprotein OS=Homo sapiens OX=9606 GN=SNU13 PE=1 SV=1; Ribonucloprotein OS=Homo sapiens OX=9606 GN=SNU13 PE=1 SV=1; NHP2-like pro	4	1	1	1	16.4	8.0444	73	0.0069727	1	0	0
P32242	OTX1	Homeobox protein OTX1 OS=Homo sapiens OX=9606 GN=OTX1 PE=1 SV=1	P32242	P32242	Homeobox protein OTX1 OS=Homo sapiens OX=9606 GN=OTX1 PE=1 SV=1	1	1	1	1	3.4	37.327	354	0.0069686	1	0	1017400
A0A6Q8PGU6	SPATA5	Vesicle-fusing ATPase OS=Homo sapiens OX=9606 GN=SPATA5 PE=1 SV=1	A0A6Q8PGU6;Q8NB90	A0A6Q8PGU6;Q8NB90	Vesicle-fusing ATPase OS=Homo sapiens OX=9606 GN=SPATA5 PE=1 SV=1; ATPase family protein 2 homolog OS=Homo sapiens OX=9606 GN=SPATA5 PE=1 SV=3	2	2	2	2	3.7	100.35	916	0.0069606	1	0	612100
Q9NYY8	FASTKD2	FAST kinase domain-containing protein 2, mitochondrial OS=Homo sapiens OX=9606 GN=FASTKD2 PE=1 SV=1	Q9NYY8	Q9NYY8	FAST kinase domain-containing protein 2, mitochondrial OS=Homo sapiens OX=9606 GN=FASTKD2 PE=1 SV=1	1	1	1	1	2.7	81.462	710	0.0069485	1	0	0
A0A087WUE9	SYMPK	Symplekin OS=Homo sapiens OX=9606 GN=SYMPK PE=1 SV=1	A0A087WUE9;Q92797	A0A087WUE9;Q92797	Symplekin OS=Homo sapiens OX=9606 GN=SYMPK PE=1 SV=1; Symplekin OS=Homo sapiens OX=9606 GN=SYMPK PE=1 SV=2	2	1	1	1	3	117.44	1058	0.0069404	1	0	1344300
E9PNW8	FAR1	Fatty acyl-CoA reductase (Fragment) OS=Homo sapiens OX=9606 GN=FAR1 PE=1 SV=1	E9PNW8;Q8WVX9	E9PNW8;Q8WVX9	Fatty acyl-CoA reductase (Fragment) OS=Homo sapiens OX=9606 GN=FAR1 PE=1 SV=1; Fatty acyl-CoA reductase 1 OS=Homo sapiens OX=9606 GN=FAR1 PE=1 SV=1	2	1	1	1	3.9	37.481	335	0.0069284	1	0	0
F5H1F6	VPS37B	Vacuolar protein sorting-associated protein 37B (Fragment) OS=Homo sapiens OX=9606 GN=VPS37B PE=1 SV=1	F5H1F6;F5H4M0;Q9H9H4	F5H1F6;F5H4M0;Q9H9H4	Vacuolar protein sorting-associated protein 37B (Fragment) OS=Homo sapiens OX=9606 GN=VPS37B PE=1 SV=1; Vacuolar protein sorting-associated protein 37B (Fragment) OS=Homo sapiens OX=9606 GN=VPS37B PE=1 SV=1; Vacuolar protein sorting-associated protein 37B	3	1	1	1	10.9	20.654	184	0.0069244	1	0	437990
C9JEB9	BDH1	D-beta-hydroxybutyrate dehydrogenase, mitochondrial (Fragment) OS=Homo sapiens OX=9606 GN=BDH1 PE=1 SV=1	C9JEB9;C9JM78;C9JQ90;A0A0G2JRX6;Q02338	C9JEB9;C9JM78;C9JQ90;A0A0G2JRX6;Q02338	D-beta-hydroxybutyrate dehydrogenase, mitochondrial (Fragment) OS=Homo sapiens OX=9606 GN=BDH1 PE=1 SV=1; D-beta-hydroxybutyrate dehydrogenase, mitochondrial (Fragment) OS=Homo sapiens OX=9606 GN=BDH1 PE=1 SV=8; D-beta-hydroxybutyrate dehydrogenase, mitoc	5	1	1	1	19.1	9.422	89	0.0069045	2	0	1282600
Q8WVM0	TFB1M	Dimethyladenosine transferase 1, mitochondrial OS=Homo sapiens OX=9606 GN=TFB1M PE=1 SV=1	Q8WVM0	Q8WVM0	Dimethyladenosine transferase 1, mitochondrial OS=Homo sapiens OX=9606 GN=TFB1M PE=1 SV=1	1	1	1	1	4	39.542	346	0.0074713	1	0	768390
Q93034	CUL5	Cullin-5 OS=Homo sapiens OX=9606 GN=CUL5 PE=1 SV=4	Q93034	Q93034	Cullin-5 OS=Homo sapiens OX=9606 GN=CUL5 PE=1 SV=4	1	2	2	2	3.6	90.954	780	0.0074456	1	0	1203900
G3V302	MAX	Protein max OS=Homo sapiens OX=9606 GN=MAX PE=1 SV=1	G3V302;G3V5L1;P61244	G3V302;G3V5L1;P61244	Protein max OS=Homo sapiens OX=9606 GN=MAX PE=1 SV=1; Protein max OS=Homo sapiens OX=9606 GN=MAX PE=1 SV=1; Protein max OS=Homo sapiens OX=9606 GN=MAX PE=1 SV=1	3	1	1	1	21.6	10.702	97	0.0080046	1	0	0
D6R9Q4	CEP63	Centrosomal protein of 63 kDa (Fragment) OS=Homo sapiens OX=9606 GN=CEP63 PE=1 SV=1	D6R9Q4;A0A804HJI5;A0A804HIX3;H0YAL1;A0A804HKH7;A0A804HKF0;A0A804HI22;A0A804HKQ7;A0A804HJF1;A0A804HJF9;A0A804HKM0;A0A804HJP1;A0A804HJ63;A0A804HHU4;A0A804HK67;A0A804HJT2;D6RAY6;A0A804HI78;A0A3B3IT05;Q96MT8	D6R9Q4;A0A804HJI5;A0A804HIX3;H0YAL1;A0A804HKH7;A0A804HKF0;A0A804HI22;A0A804HKQ7;A0A804HJF1;A0A804HJF9;A0A804HKM0;A0A804HJP1;A0A804HJ63;A0A804HHU4;A0A804HK67;A0A804HJT2;D6RAY6;A0A804HI78;A0A3B3IT05;Q96MT8	Centrosomal protein of 63 kDa (Fragment) OS=Homo sapiens OX=9606 GN=CEP63 PE=1 SV=1; Centrosomal protein of 63 kDa OS=Homo sapiens OX=9606 GN=CEP63 PE=1 SV=1; Centrosomal protein of 63 kDa OS=Homo sapiens OX=9606 GN=CEP63 PE=1 SV=1; Centrosomal protein of	20	1	1	1	17.5	7.1531	63	0.008	1	0	521990
Q6F5E8	CARMIL2	Capping protein, Arp2/3 and myosin-I linker protein 2 OS=Homo sapiens OX=9606 GN=CARMIL2 PE=1 SV=2	Q6F5E8	Q6F5E8	Capping protein, Arp2/3 and myosin-I linker protein 2 OS=Homo sapiens OX=9606 GN=CARMIL2 PE=1 SV=2	1	1	1	1	0.9	154.69	1435	0.0079863	1	0	0
P09105	HBQ1	Hemoglobin subunit theta-1 OS=Homo sapiens OX=9606 GN=HBQ1 PE=1 SV=2	P09105	P09105	Hemoglobin subunit theta-1 OS=Homo sapiens OX=9606 GN=HBQ1 PE=1 SV=2	1	1	1	1	10.6	15.508	142	0.0079818	1	0	5270400
Q5SY16	NOL9	Polynucleotide 5'-hydroxyl-kinase NOL9 OS=Homo sapiens OX=9606 GN=NOL9 PE=1 SV=1	Q5SY16	Q5SY16	Polynucleotide 5-hydroxyl-kinase NOL9 OS=Homo sapiens OX=9606 GN=NOL9 PE=1 SV=1	1	1	1	1	1.6	79.322	702	0.0084986	1	0	2159000
A0A494C0S2	ERCC5	DNA excision repair protein ERCC-5 OS=Homo sapiens OX=9606 GN=ERCC5 PE=1 SV=1	A0A494C0S2;A0A090HNM7;A0A1W2PS85;R4GMW8;P28715	A0A494C0S2;A0A090HNM7;A0A1W2PS85;R4GMW8;P28715	DNA excision repair protein ERCC-5 OS=Homo sapiens OX=9606 GN=ERCC5 PE=1 SV=1; DNA excision repair protein ERCC-5 OS=Homo sapiens OX=9606 GN=ERCC5 PE=2 SV=1; BIVM-ERCC5 readthrough OS=Homo sapiens OX=9606 GN=BIVM-ERCC5 PE=1 SV=1; BIVM-ERCC5 readthrough OS	5	1	1	1	1.1	101.35	904	0.0096154	1	0	0
O15084	ANKRD28	Serine/threonine-protein phosphatase 6 regulatory ankyrin repeat subunit A OS=Homo sapiens OX=9606 GN=ANKRD28 PE=1 SV=5	O15084	O15084	Serine/threonine-protein phosphatase 6 regulatory ankyrin repeat subunit A OS=Homo sapiens OX=9606 GN=ANKRD28 PE=1 SV=5	1	1	1	1	1.8	112.96	1053	0.0096099	1	0	1222500
Q06945	SOX4	Transcription factor SOX-4 OS=Homo sapiens OX=9606 GN=SOX4 PE=1 SV=1	Q06945	Q06945	Transcription factor SOX-4 OS=Homo sapiens OX=9606 GN=SOX4 PE=1 SV=1	1	1	1	1	4.9	47.262	474	0.0095937	1	0	0
