## Supplementary material for "Glucokinase links metabolism and lineage plasticity in neuroendocrine prostate cancer via interaction with AKT1": Table S3

### Sheet: Sheet1
Table S3 oligo and primers
QPCR Primers
Name	Species	Sequence 5‘ to 3’
GCK(F)	Human	GCAGAAGGGAACAATGTCGTG
GCK(R)	Human	CGTAGTAGCAGGAGATCATCGT
GCKR(F)	Human	CGGATGAAAGGTGGAAGTGCCA
GCKR(R)	Human	GCTTTGGCTGTAGGTCACCTGA
HK1(F)	Human	CTGCTGGTGAAAATCCGTAGTGG
HK1(R)	Human	GTCCAAGAAGTCAGAGATGCAGG
HK2(F)	Human	GAGCCACCACTCACCCTACT
HK2(R)	Human	CCAGGCATTCGGCAATGTG
HK3(F)	Human	CATCGTGGACTTCCAGCAGAAG
HK3(R)	Human	CTTGGTCCAGTTCAGGAGGATG
CHGA(F)	Human	ACTCCGAGGAGATGAACGGA
CHGA(R)	Human	TGGCTGCTCTGGTTCTCAAG
NCAM1(F)	Human	GGCATTTACAAGTGTGTGGTTAC
NCAM1(R)	Human	TTGGCGCATTCTTGAACATGA
SYP(F)	Human	CTCGGCTTTGTGAAGGTGCT
SYP(R)	Human	CTGAGGTCACTCTCGGTCTTG
NMYC(F)	Human	ATGCACCCCCACAGAAGAAG
NMYC(R)	Human	CCTCCGAGTCAGAGTTTCGG
SREBF1(F)	Human	ACTTCTGGAGGCATCGCAAGCA
SREBF1(R)	Human	AGGTTCCAGAGGAGGCTACAAG
SREBF2(F)	Human	CTCCATTGACTCTGAGCCAGGA
SREBF2(R)	Human	GAATCCGTGAGCGGTCTACCAT
ACLY(F)	Human	GCTCTGCCTATGACAGCACCAT
ACLY(R)	Human	GTCCGATGATGGTCACTCCCTT
FASN(F)	Human	TTCTACGGCTCCACGCTCTTCC
FASN(R)	Human	GAAGAGTCTTCGTCAGCCAGGA
ACSL1(F)	Human	ATCAGGCTGCTCATGGATGACC
ACSL1(R)	Human	AGTCCAAGAGCCATCGCTTCAG
ACAT2(F)	Human	TGGTGCCTTAGCTGCTGTTCCT
ACAT2(R)	Human	GGCTTGTCTAACAGGATTCTGCC
HMGCR(F)	Human	GACGTGAACCTATGCTGGTCAG
HMGCR(R)	Human	GGTATCTGTTTCAGCCACTAAGG
SQLE(F)	Human	CTCCAAGTTCAGGAAAAGCCTGG
SQLE(R)	Human	GAGAACTGGACTCGGGTTAGCT
ACTIN(F)	Human	AGAGCTACGAGCTGCCTGAC
ACTIN(R)	Human	AGCACTGTGTTGGCGTACAG
Hk1(F)	Mouse	GAAAGGAGACCAACAGCAGAGC
Hk1(R)	Mouse	TTCGTTCCTCCGAGATCCAAGG
Hk3(F)	Mouse	CTGAGTCAAGGCTGTATCCTCC
Hk3(R)	Mouse	TGCACCAGTTCAGCATCTGAGG
Hk2(F)	Mouse	CCCTGTGAAGATGTTGCCCACT
Hk2(R)	Mouse	CCTTCGCTTGCCATTACGCACG
Gckr(F)	Mouse	AGACTGTGGACCAGGGTGTTGT
Gckr(R)	Mouse	GCTGATGCCAACTTGCTTCGTC
Gck(F)	Mouse	GCATCTCTGACTTCCTGGACAAG
Gck(R)	Mouse	GCATCTCTGACTTCCTGGACAAG
ChIP-QPCR Primers
Name	Site	Sequence 5‘ to 3’
GCK	1	AGGCTGAATTGCTAGTTCAAATGCT
		CTTCTCGTGTTGGCAGAAGAAACT
GCK	2	GCTTGAATTGCAAAATGCTGGACAC
		CTCCAAGTCCATAGGCAGAAGATAA
GCK	3	TGAGTAATTAGGCTGCAGGTGACTG
		CTCTCAGGAGCACAGTAAGCCC
shRNA Sequences
Name	Site	Sequence 5‘ to 3’
HK2	1	CCAAAGACATCTCAGACATTG
GCK	1	CTACGAAGACCATCAGTGCGA
GCK	2	CGACCGCAAGCAGATCTACAA
sgRNA Sequences
Name	Species	Sequence 5‘ to 3’
GCK(F)	Human	CACCGATGGACCGCGGCCTGAGGC
GCK(R)	Human	AAACGCCTCAGGCCGCGGTCCATC
Mutation Primers
Name	Site	Sequence 5‘ to 3’
GCK(F)	S151A	CCCTGGGCTTCACCTTCGCCTTTCCTGTGAGGC
GCK(R)	S151A	GCCTCACAGGAAAGGCGAAGGTGAAGCCCAGGG
GCK(F)	K169A	CCTTCTCAACTGGACCGCGGGCTTCAAGGCC
GCK(R)	K169A	GGCCTTGAAGCCCGCGGTCCAGTTGAGAAGG
GCK(F)	S373A	CGCCTGCGAGGCCGTGTCTACGCGCGCTGCGCACAT
GCK(R)	S373A	CGTAGACACGGCCTCGCAGGCGCGGCGCACGATGT
AKT1(F)	S473A	CCCCAGTTCGCCTACTCGGCCAGCGGCAC
AKT1(R)	S473A	TGGCCGAGTAGGCGAACTGGGGGAAGTGGGGCCTG
AKT1(F)	T308A	CCACCATGAAGGCCTTTTGCGGCACACCTGAGTACCT
AKT1(R)	T308A	CAAAAGGTCTTCATGGCGGCACCGTCCTTGATCCCCTCCT
Peptide
Name		Amino sequence
S373 peptide #1		HLYVSPWGGCESVSTRAAHMC
S373 peptide #2		HLYVSPWGGIVRRACESVSTR
S373 peptide #3		HLYVSPWGGRACESVSTRAA
S373 peptide #4		HLYVSPWGGACESVSTRAAH
S373 peptide #5		HLYVSPWGGRRACESVSTRA
Scramble peptide		HLYVSPWGGGQAGHDQDKI
